# rec-Y2H matrix screening reveals a vast potential for direct protein-protein interactions among RNA binding proteins

**DOI:** 10.1101/2020.09.14.296160

**Authors:** Benjamin Lang, Jae-Seong Yang, Mireia Garriga-Canut, Silvia Speroni, Maria Gili, Tobias Hoffmann, Gian Gaetano Tartaglia, Sebastian P. Maurer

## Abstract

RNA-binding proteins (RBPs) are crucial factors of post-transcriptional gene regulation and their modes of action are intensely investigated. At the center of attention are RNA motifs that guide where RBPs bind. However, sequence motifs are often poor predictors of RBP-RNA interactions *in vivo*. It is hence believed that many RBPs recognize RNAs as complexes, to increase specificity and regulatory possibilities. To probe the potential for complex formation among RBPs, we assembled a library of 978 mammalian RBPs and used rec-Y2H screening to detect direct interactions between RBPs, sampling > 600 K interactions. We discovered 1994 new interactions and demonstrate that interacting RBPs bind RNAs adjacently *in vivo*. We further find that the mRNA binding region and motif preferences of RBPs can deviate, depending on their adjacently binding interaction partners. Finally, we reveal novel RBP interaction networks among major RNA processing steps and show that splicing impairing RBP mutations observed in cancer rewire spliceosomal interaction networks.

**Graphical abstract:** 
