## Supplemental table S4 for "rec-Y2H matrix screening reveals a vast potential for direct protein-protein interactions among RNA binding proteins"

### Sheet: Sheet1
class	positives	negatives	tested	validation_ratio	TP	FP	positive_list	negative_list
eclip_random_resamples	12	28	40	0.375	12	28	HNRNPA1|SRSF9, HNRNPC|SBDS, IGF2BP3|TAF15, NIP7|SFPQ, NSUN2|TAF15, SAFB2|SUGP2, SBDS|SFPQ, SBDS|STAU2, SBDS|SUGP2, BUD13|UTP3, EWSR1|NONO, GTF2F1|PRPF4	FUBP3|SBDS, FXR1|SFPQ, KHDRBS1|WDR3, NIP7|SAFB2, NSUN2|SRSF9, PPIG|SBDS, QKI|SBDS, RBM5|SBDS, SAFB2|SBDS, SAFB2|XPO5, SERBP1|SFPQ, BUD13|EFTUD2, BUD13|PPIG, BUD13|SF3A3, BUD13|SF3B4, BUD13|UCHL5, CSTF2T|FAM120A, DDX3X|RPS3, EFTUD2|PPIG, EFTUD2|RBM22, EFTUD2|SF3A3, EFTUD2|SF3B4, EFTUD2|UTP3, FAM120A|GTF2F1, PPIG|SF3A3, PPIG|UCHL5, SF3A3|SF3B4, XRN2|PRPF4
