## Supplemental table S5 for "rec-Y2H matrix screening reveals a vast potential for direct protein-protein interactions among RNA binding proteins"

### Sheet: Sheet 1 - output-fit_vs_random-
symbol1	symbol2	avg_dist_real_≤54	avg_dist_real_≤100	avg_dist_real_≤117	avg_dist_real_≤250	avg_dist_real_≤400	avg_dist_real_≤1000	avg_dist_real	avg_dist_random_≤54	avg_dist_random_≤100	avg_dist_random_≤117	avg_dist_random_≤250	avg_dist_random_≤400	avg_dist_random_≤1000	avg_dist_random	median_dist_real_≤54	median_dist_real_≤100	median_dist_real_≤117	median_dist_real_≤250	median_dist_real_≤400	median_dist_real_≤1000	median_dist_real	median_dist_random_≤54	median_dist_random_≤100	median_dist_random_≤117	median_dist_random_≤250	median_dist_random_≤400	median_dist_random_≤1000	median_dist_random	close_real	fraction_close_real	fraction_close_random	fraction_close_de≤a	fraction_close_ratio	resampling_p	resampling_wilcox	resampling_p_sig	resampling_wilcox_sig
ZC3H8	PTBP1	8.57714	10.8571	11.4153	12.8811	16.3583	36.2708	716.669	11.2469	15.736	17.3267	32.1389	51.858	135.686	1185.89	3	4	4	4	4	4	5	6	7	7	9	10	15	49	350	0.851581	0.509419	0.342163	1.67167	0	0	TRUE	TRUE
U2AF1	U2AF2	5.80195	6.92125	7.53186	11.6626	17.8801	35.9358	1149.39	25.9151	46.3084	53.9796	109.74	167.666	377.687	6712.56	2	2	2	3	3	3	4	25	44	51	102	152	318	2067	1949	0.828657	0.0441909	0.784466	18.7517	0	0	TRUE	TRUE
FMR1	FXR2	9.5513	13.918	15.2095	21.2346	25.6146	48.9716	1349.06	26.0011	45.897	52.8766	103.083	151.452	305.452	3322.94	4	5	5	6	6	6	8	25	44	50	92	129	222	569	2271	0.760804	0.107588	0.653216	7.07144	0	0	TRUE	TRUE
FXR1	FXR2	13.7619	17.8825	18.6055	24.5349	31.6945	63.4562	1543.69	25.6273	45.1054	52.1601	100.538	147.503	289.697	2963.34	9	10	10	11	12	13	18	25	43	49	89	123	205	434	1008	0.715401	0.128262	0.587139	5.57765	0	0	TRUE	TRUE
PTBP1	ZC3H8	14.3197	20.526	22.5762	28.439	29.8157	34.4776	10060.1	16.2466	23.1328	25.2845	38.4745	52.4983	130.358	8223.17	9	11.5	12	13	13	13	19	12	15	15	18	20	26	219	757	0.714151	0.396526	0.317625	1.80102	0	0	TRUE	TRUE
DDX21	RBFOX2	13.4286	13.4286	13.4286	19.0909	19.0909	89.24	2656.25	25.3431	46.003	52.9735	98.1896	148.87	344.779	5964.79	7	7	7	8.5	8.5	12	18	24	42	49	87.5	121	264	1718	21	0.65625	0.06375	0.5925	10.2941	0	0	TRUE	TRUE
EWSR1	CSTF2T	11.7468	17.4932	19.8072	39.2583	55.8198	103.111	566.416	25.5957	45.2981	52.1707	100.589	146.593	281.837	1626.96	8	9	10	12	14	16	20	25	43	49	89	122	197	338	5706	0.616465	0.14428	0.472185	4.2727	0	0	TRUE	TRUE
PCBP1	WDR3	13.5417	15.32	15.32	24.3077	63.5667	145.882	448.385	23.948	48.4931	57.3895	125.2	199.866	475.337	2544.18	7	7	7	8	11.5	16	31	25	52	62	126	199	447	1752	24	0.615385	0.0187851	0.5966	32.7592	0	0	TRUE	TRUE
SFPQ	NONO	16.0598	23.1004	25.6829	44.743	58.2235	114.47	7597.49	26.0878	46.5684	53.7217	105.767	157.212	326.974	13853.6	13	15	16	19	21	25	76	25	45	51	96	136	247	1557	719	0.462677	0.0661826	0.396494	6.99091	0	0	TRUE	TRUE
FXR2	FMR1	11.5146	19.3663	21.4836	35.6145	51.1122	110.928	9461.08	26.3747	47.1497	54.6161	108.956	163.644	351.042	11008.8	6	8	8	11	13	17	101	26	46	52	101	146	280	1839	2711	0.436906	0.0535371	0.383369	8.16081	0	0	TRUE	TRUE
EWSR1	NONO	15.0876	23.8701	27.4019	52.8755	79.0468	165.256	1860.3	26.469	47.6565	55.2348	110.2	165.071	338.272	3183.26	11	14	15	21	26	46	114	26	46	53	103	148	267	681	3643	0.415725	0.0799073	0.335818	5.20259	0	0	TRUE	TRUE
DDX42	RBFOX2	17.1786	23.2903	23.2903	53.1	53.1	123.454	4598.78	27.2748	49.1519	57.2011	112.176	170.754	381.97	4734.35	10.5	17	17	28.5	28.5	33.5	148.5	27	49	56	105	155	323	1297	28	0.388889	0.0490346	0.339854	7.93091	0	0	TRUE	TRUE
NONO	CSTF2T	14.4522	24.8446	28.704	56.6945	83.1144	157.254	4152.82	25.7178	45.5701	52.5639	102.694	152.162	311.537	4905.45	10	14	15	22	30	54	139	25	43	49	92	129	229	715	4345	0.37799	0.0977703	0.28022	3.86611	0	0	TRUE	TRUE
CSTF2T	EWSR1	15.0626	25.0851	28.7991	59.4802	88.4344	168.06	3478.36	26.4342	47.7436	55.3654	111.086	167.322	349.88	5919.84	11	14	15	24	34	62	144	26	46	54	104	151	282	967	8369	0.375746	0.0656374	0.310109	5.72458	0	0	TRUE	TRUE
NONO	EWSR1	16.1212	27.2978	31.4398	60.1917	86.4284	160.506	3272.7	26.4508	47.6785	55.262	110.542	165.568	343.274	5840.76	12	16	17	28	38	61	133	26	46	54	103	149	273	941	3819	0.372767	0.0683942	0.304373	5.45027	0	0	TRUE	TRUE
PCBP1	HNRNPK	16.8993	25.2573	29.1393	49.9054	69.2524	144.853	5181.67	26.5547	48.222	56.1275	115.553	178.962	405.589	7014.98	13	17	18	24	28	38	197	26	47	55	111	168	360	1839	814	0.368493	0.0357358	0.332757	10.3116	0	0	TRUE	TRUE
U2AF2	U2AF1	7.93863	11.8829	13.3969	28.1066	46.8462	104.998	12248.7	26.2782	46.9829	54.925	114.386	177.488	409.547	22437.3	4	4	4	5	6	8	794	26	45	52	110	168	366	8665	2656	0.368173	0.0155371	0.352636	23.6964	0	0	TRUE	TRUE
SFPQ	CSTF2T	16.2613	25.3256	28.0683	49.4839	66.3855	129.703	19532.5	25.31	44.2998	50.7861	96.5024	140.399	277.757	17830.5	13	16	17	22	24	32	316	24	42	47	83	113	186	1357	800	0.336276	0.097514	0.238762	3.44849	0	0	TRUE	TRUE
SFPQ	EWSR1	19.5117	29.2876	31.3477	57.8428	81.6922	150.478	8901.45	26.4033	47.2168	54.881	109.149	161.789	335.665	12376.6	16	21.5	22	30	36	49	221	26	46	53	102	144	259	1460	428	0.332815	0.0621116	0.270703	5.35834	0	0	TRUE	TRUE
TAF15	CSTF2T	12.823	18.0647	20.9373	43.5189	66.2945	148.198	17809.1	25.5852	45.0018	51.4659	100.262	151.46	337.233	15248.3	8	10	11	14	16	23	823.5	25	42	48	87	127	257	2490	339	0.305405	0.0594553	0.24595	5.13672	0	0	TRUE	TRUE
PCBP1	IGF2BP2	17.5285	31.0675	35.9095	70.736	97.7742	179.044	6665.24	26.5661	47.8657	55.3854	111.725	170.454	383.341	8012.76	14	20	24	46	63	82	180	27	47	54	105	156	324	1941	473	0.296552	0.041987	0.254565	7.06294	0	0	TRUE	TRUE
CSTF2T	NONO	16.531	27.2072	31.3953	63.8691	97.0764	203.213	7243.52	26.4224	47.6502	55.257	111.097	167.824	356.582	7123.15	13	17	18	30	46	89	330	26	46	53	104	152	289	1315	5955	0.27792	0.0567329	0.221188	4.89875	0	0	TRUE	TRUE
FUBP3	LARP4	13.9217	27.6892	32.3758	63.0758	88.9683	163.163	15191	26.6776	48.5997	56.2763	112.039	172.624	396.825	20149.1	9	14	16	33	47	65	320	27	48	56	104	156	345	4838	115	0.271868	0.0251566	0.246711	10.807	0	0	TRUE	TRUE
LARP4	FUBP3	15.1172	27.2437	32.7427	70.0573	97.7765	180.538	19526	26.8381	49.409	57.2465	115.52	180.527	416.382	16972.8	9	16	17	38	54	88	290	27	49	57	109	169	375	4272	128	0.271762	0.0228556	0.248907	11.8904	0	0	TRUE	TRUE
FXR2	FXR1	16.5381	26.2361	28.9494	45.2592	70.0535	178.798	8960.88	26.3683	47.4357	55.1455	111.82	170.998	376.756	13318.2	12	17	18	22	27	46	942.5	26	46	53	105	157	317	2830	1325	0.270629	0.0391397	0.231489	6.91444	0	0	TRUE	TRUE
IGF2BP2	PCBP1	19.742	34.2995	39.2564	72.5168	100.05	198.925	8356.31	26.8477	48.5444	56.3683	115.44	177.001	400.622	9380.38	16	26	29	51	63	95.5	296	27	48	55	111	166	349	2542	531	0.242134	0.0319614	0.210173	7.57582	0	0	TRUE	TRUE
HNRNPK	PCBP1	18.3499	28.7381	32.6997	60.0405	84.1506	163.827	22679.5	26.6403	48.4189	56.1628	116.569	181.201	422.416	18319.6	14	20	22	33	40	58.5	1160	26	48	55	112	172	385	4359	926	0.238968	0.0206412	0.218327	11.5772	0	0	TRUE	TRUE
SRSF9	RBM15	19.7024	32.6972	37.4138	71.2105	94.1257	199.298	17632.6	27.476	47.7388	56.0366	117.277	181.822	411.954	16148.4	17	24	25.5	41.5	52	88	929	27	46	53	114.5	172	369	3810	84	0.207921	0.0247537	0.183167	8.39958	0	0	TRUE	TRUE
APOBEC3C	PCBP1	21.0282	38.5905	43.4956	68.4389	115.485	236.823	5719.47	27.2943	49.8114	57.3961	118.873	182.697	415.937	7800.78	15	35	37	47	67	111	521	28	49	57	116	174	376	2128	71	0.191375	0.0294887	0.161886	6.48977	0	0	TRUE	TRUE
IGF2BP2	PCBP2	18.7717	32.9027	37.2894	69.1603	102.928	219.239	11269.3	26.8715	49.8581	58.0503	119.65	185.654	424.729	11531.2	14.5	23	25	48	62.5	106	855	27	50	58	117	177	388	3768	438	0.19135	0.0206364	0.170714	9.27247	0	0	TRUE	TRUE
RBFOX2	DDX21	13.8846	23.4839	28.6667	44.7368	101.646	195.93	27350.3	25.1202	46.058	53.2236	98.1118	153.844	386.329	25577.7	11.5	15	15	18	39.5	73	6722	24	43	50	87	123	324	11014	26	0.18705	0.0147528	0.172298	12.679	0	0	TRUE	TRUE
PCBP1	PTBP1	13.3964	22.314	24.7337	55.217	98.0677	242.665	10752.2	24.4357	45.3835	53.1501	114.281	180.135	417.378	7533.22	10	13	14	22	30.5	122	2304	23	43	51	109	173	377	2655	280	0.180645	0.0298277	0.150817	6.05629	0	0	TRUE	TRUE
PCBP2	IGF2BP2	18.3406	32.8136	37.6896	70.082	98.446	213.614	25094.8	26.7105	49.3439	57.2935	117.268	181.858	418.783	19620.5	14	23	26	47	62	101	1119	27	49	57	113	172	377	4546	414	0.180628	0.0201552	0.160473	8.96188	0	0	TRUE	TRUE
TRA2A	SRSF9	15.1304	22.8679	26.6847	52.4925	91.1899	341.498	12175.4	26.4869	48.5452	56.6073	116.701	180.037	374.656	12584.2	9.5	13	15	21	32	254	933	26	47	56	112	171	319	3536	92	0.169742	0.0341347	0.135607	4.9727	0	0	TRUE	TRUE
APOBEC3C	PCBP2	18.0149	30.8851	33.5333	66.3136	113.855	256.092	9572.06	27.0689	49.4834	57.114	117.612	183.259	419.524	7283.29	14	23	23.5	40	64	146	1825	27	49	57	114	172	380	2501	67	0.159524	0.026621	0.132903	5.99242	0	0.01	TRUE	TRUE
NONO	SFPQ	18.6838	35.352	40.8317	84.015	123.672	238.626	10596	26.5572	47.9417	55.822	114.737	178.559	422.385	14292.5	15	25	29	67	90.5	148	1083	26	47	54	109	168	384	5130	816	0.143334	0.0188362	0.124498	7.6095	0	0	TRUE	TRUE
RBFOX2	DDX42	20.6909	38.8101	42.3253	83.1452	100.313	181.147	25779.2	27.7802	50.3474	58.7011	122.877	194.585	456.184	21129.3	17	34	36	73.5	79	99.5	3237	27	51	59	123	189	431	8060	55	0.137157	0.00925719	0.1279	14.8163	0	0	TRUE	TRUE
RBM15	SRSF9	23.2482	36.8571	41.3762	93.8282	135.002	255.936	16086.6	28.017	49.3016	57.6414	124.317	196.895	471.556	16355.1	23	32	34.5	70	115	180	1442	29	48	56	124	197	457	6119.5	137	0.118718	0.00913064	0.109587	13.0021	0	0	TRUE	TRUE
PCBP1	APOBEC3C	20.1111	40.7857	48.2222	87.7833	128.477	267.944	6030.94	27.5576	50.4756	58.1922	122.538	190.564	448.524	8109.93	19	35	40.5	76	96.5	177	1155	28	50	58	121	185	425	3057	72	0.113924	0.0174626	0.0964615	6.52391	0	0	TRUE	TRUE
EWSR1	SFPQ	19.6495	35.1194	39.6331	87.6251	136.158	306.688	12543.8	26.5776	48.1785	56.2126	115.55	179.745	429.202	11994	16	25	27	68	107	224	1819	26	47	55	112	169	394	4405	428	0.100824	0.0190076	0.0818169	5.30442	0	0	TRUE	TRUE
PCBP2	APOBEC3C	19.4304	34.9813	41.2906	84.5353	133.372	271.165	14502.7	26.9833	49.5939	57.4254	120.729	191.098	453.995	12209.8	18	24	27	63	101	185	2849	27	49	57	119	186	429	4459	79	0.0988736	0.0141951	0.0846785	6.96536	0	0	TRUE	TRUE
TIA1	RBM22	15.1818	18.5429	21.0694	56.2335	111.993	301.628	18974.3	26.971	48.7359	56.7262	120.447	189.1	449.544	18345.8	10	10	11	17	37.5	216	6522.5	27	48	55	118	186	424	6750	264	0.0855476	0.0120527	0.0734949	7.09779	0	0	TRUE	TRUE
CSTF2T	SFPQ	20.9554	37.5831	43.7086	95.2862	145.903	318.529	14115.1	26.6631	48.3019	56.1897	116.412	182.418	435.521	14350.2	18	29	34	80	124	238	1921	26	47	55	112	174	405	4671	1278	0.0836387	0.0174941	0.0661447	4.78098	0	0	TRUE	TRUE
RBFOX2	SUPV3L1	20.0151	36.3	41.0104	82.7391	117.05	368.208	6880.71	27.2091	49.7915	57.5612	121.266	189.783	471.933	8992.53	15	26.5	28	62	88	240	2454	28	49	57	119	185	462	4181	66	0.0806846	0.0119582	0.0687264	6.7472	0	0	TRUE	TRUE
RBFOX2	SF3B4	19.3728	34.7931	40.8179	96.3198	154.06	325.928	17118.7	26.0826	47.6084	55.2942	114.19	176.615	394.634	11850.5	16	25	30	80	139	259	1851	26	46	54	109	165	344	2224	684	0.0795349	0.0359351	0.0435998	2.21329	0	0	TRUE	TRUE
U2AF2	DDX42	19.3333	41.0333	43.2097	66.1467	95.5465	313.307	12979.5	24.8719	43.6237	50.6457	112.769	181.427	461.945	13418.2	11	38.5	41	52	71	140	4081	23	40	47	106	177	453	5822	39	0.0772277	0.0131668	0.0640609	5.86532	0	0	TRUE	TRUE
SF3B4	RBFOX2	19.7758	33.5079	40.2097	94.7219	149.83	349.352	9886.71	26.2674	47.4671	54.9616	113.045	175.377	401.477	9172.76	16	23	29	78	131	272	2485	26	46	53	107	163	354	2539	669	0.0674531	0.0331404	0.0343127	2.03537	0	0.03	TRUE	TRUE
CSTF2T	TAF15	18.5037	29.4932	35.8103	82.7873	134.691	301.312	26442.2	27.1637	49.7994	58.0974	120.885	190.094	446.147	32138.6	14	18	22	55	107	220	7077.5	27	49	58	118	185	418	10803	536	0.0632971	0.00921136	0.0540858	6.87164	0	0	TRUE	TRUE
RBFOX2	PCBP1	22.8786	39.5256	46.4816	95.2264	147.26	330.821	24731.2	26.5391	48.0091	55.6805	114.441	179.38	420.748	22297.1	19	33	39.5	80.5	120	251	3647	26	47	54	109	168	382	5035	206	0.05811	0.0198934	0.0382166	2.92107	0	0	TRUE	TRUE
RBM15	CPSF6	14.0704	28.2581	29.117	76.709	142.188	342.562	19015.6	26.6026	49.5097	58.2289	122.769	194.003	459.618	22107.2	9	15	15.5	43.5	104	292.5	6883	26.5	49	58	121	192	435	7995	71	0.0494774	0.00983673	0.0396406	5.02986	0	0.01	TRUE	TRUE
NONO	RBM5	21.2243	36.8027	41.6456	96.1667	157.497	376.605	21242.3	27.2641	49.3215	57.5752	121.918	191.547	455.145	26526.1	15	29	31.5	82	139	340	6842	27	49	56	121	188	434	11050	107	0.0380918	0.008591	0.0295009	4.43393	0	0	TRUE	TRUE
TAF15	SRSF9	2.33333	47.375	59.8	86.8	214	518.643	37495.5	27.875	47.3333	55.4639	125.94	194.583	502.518	41390.8	3	64.5	68	87	179	544.5	9457	29	46	53	128	198.5	516	17242	3	0.00697674	0.00315597	0.00382078	2.21065	0.13	0	FALSE	TRUE
WDR3	PCBP1	3.57143	3.57143	3.57143	3.57143	3.57143	174.667	842.833	23.4267	47.3406	56.1235	122.615	189.533	396.565	701.267	1	1	1	1	1	1	11	21	49	61.5	124	188	361	496	7	0.583333	0.0625	0.520833	9.33333	0	0.88	TRUE	FALSE
RBM5	NONO	15.8816	24.9888	25.8333	53.036	81.1545	142.014	10869.1	26.4244	46.4436	53.5676	106.07	155.655	323.371	6050.86	13	15	15	23	29	40	666	26	45	51	97	136	242	994	76	0.281481	0.0803793	0.201102	3.50192	0	0.75	TRUE	FALSE
DDX42	U2AF2	17.1364	31.1786	34.069	62.4857	75.1622	200.391	4576.78	24.339	42.204	48.4066	101.873	156.998	354.841	4455.57	14.5	25	29	34	34	71.5	637.5	23	38	43	88	136	287	1065	22	0.268293	0.079156	0.189137	3.38942	0	0.45	TRUE	FALSE
SUPV3L1	RBFOX2	16	22.7843	25.9811	54.1538	64.5588	259.337	3093.78	26.6317	48.5046	55.6879	112.556	169.999	379.589	3410.14	14	15	15	21	24	81	731	26	47	54.5	104	158	324	1156	45	0.258621	0.0536782	0.204943	4.81799	0	0.13	TRUE	FALSE
CPEB4	CSTF2T	14.3	20.6522	27.88	48.3	48.3	166.75	14390.9	24.0134	40.965	46.3278	88.9397	131.023	283.811	8290.08	8.5	11	12	33	33	35.5	2286	23	36.5	40	70	99	179.5	2238.5	20	0.172414	0.0961373	0.0762765	1.79341	0.01	1	TRUE	FALSE
SRSF9	TRA2A	12.875	22.0263	26.275	47.2766	79.4444	183.615	25232	20.6744	32.6825	37.5639	77.3995	137.14	352.856	27419.6	4	7.5	9.5	18	33.5	58	6455	18	25	27	48	91	299	7278.5	32	0.151659	0.0490568	0.102602	3.0915	0	0.29	TRUE	FALSE
RBM22	TIA1	12.775	16.1339	17.5504	41.9402	76.0234	235.985	14327.7	26.6534	48.2394	56.0739	118.002	182.697	421.431	13367.8	8	9	9	11	15	48	4302	27	47	54	115	176	381	4378	240	0.142096	0.0206058	0.12149	6.89592	0	0.19	TRUE	FALSE
CPSF6	RBM15	15.7671	24.7931	25.7386	65.2522	117.952	246.667	13119.3	26.0872	47.364	55.3676	113.976	175.821	408.644	13018.1	12	15	15	28	54	160.5	3833.5	26	46	53	109	163	360	4168.5	73	0.1337	0.0243599	0.10934	5.48852	0	0.16	TRUE	FALSE
PTBP1	PCBP1	18.0099	28.2329	30.3033	51.4059	74.0891	171.65	49272.2	25.4099	44.7767	51.7634	101.374	154.44	370.065	39387	15	19	21	28	32.5	50	13896	25	42	48	89	130	301	11756	406	0.133246	0.0229092	0.110337	5.81625	0	0.64	TRUE	FALSE
PCBP1	GTF2F1	10.7803	17.968	20.3619	55.633	105.287	281.684	12536.2	23.7681	40.3027	46.1332	89.7495	139.205	338.67	8369.65	6	8	8	14	28	173.5	2656	22	35	39	71	106	255	1950	223	0.129501	0.0762464	0.0532542	1.69845	0	1	TRUE	FALSE
STAU2	NKRF	15.6667	24.863	32.125	79.7105	136.854	367.977	11484.9	27.2785	49.675	57.438	118.149	181.768	401.547	11420.9	9	13	14.5	40.5	105	293	2278	27	49	57	114	173	356	1900	63	0.0893617	0.0344441	0.0549176	2.5944	0	1	TRUE	FALSE
RBFOX2	PPIL4	16.963	33.8158	37.425	80.6786	96.55	266.69	22631.8	26.8182	49.339	56.7798	120.163	187.584	451.039	25590.1	12	21	28	56	62	134	4219.5	27	49	56	119	181	424	5777	27	0.0721925	0.0114126	0.0607799	6.32568	0	0.47	TRUE	FALSE
CSTF2T	CPEB4	17.8333	33.0175	34.4483	79.0562	103.429	186.886	19691.7	26.2519	48.8538	56.4772	120.324	187.668	425.39	12706.7	13.5	25	25.5	59	72.5	108	9486.5	25	49	56	119	181	386	3188	42	0.0697674	0.0235481	0.0462193	2.96276	0	1	TRUE	FALSE
LARP4	HNRNPK	20.007	34.4158	37.93	86.5967	140.806	311.554	14086.5	27.2502	49.4595	57.3418	119.57	185.836	428.232	10231	16	26.5	28.5	66	106	233.5	3584	27	49	56.5	117	179	394	2456	142	0.0682692	0.0246702	0.043599	2.76728	0	1	TRUE	FALSE
GTF2F1	PCBP1	11.2166	19.0406	22.7938	71.9918	126.232	331.235	29597	24.7908	42.6766	48.8415	93.0928	142.079	341.789	18091.3	6	8	9	23	81	238.5	7138	24	39	44	77	111	257	4936	217	0.0665848	0.0451102	0.0214746	1.47605	0	1	TRUE	FALSE
RBFOX2	QKI	15.6314	28.3081	31.426	63.7853	93.5441	238.974	23342.1	26.665	49.1113	57.0366	119.098	187.911	452.286	23918.8	11	18	19	31	45	103	10652	26	48	56	115	183	430	9764	293	0.0649956	0.00831949	0.0566761	7.81245	0	0.73	TRUE	FALSE
CPSF6	TAF15	9.8	9.8	27	53.1429	53.1429	165.25	41815.1	28.7941	51.1667	61.5753	120.215	190.505	479.394	38763.6	5	5	7.5	10	10	20	16166.5	31	49.5	57	113	198.5	475	17931.5	5	0.0641026	0.00435897	0.0597436	14.7059	0	0.98	TRUE	FALSE
TAF15	SRSF1	19.58	37.2639	39.88	83.6574	131.59	388.286	29677	27.5202	50.319	58.1555	121.105	188.003	431.243	26558.4	18	29.5	31	66.5	86.5	382.5	5488	27	51	58	119	182	396	5888	50	0.0635324	0.0175461	0.0459863	3.62089	0	0.12	TRUE	FALSE
RBFOX2	PCBP2	19.21	32.5156	36.1606	85.6655	137.409	309.634	23424.4	26.6345	48.4441	56.6056	118.458	185.129	438.205	20467.9	15	22	26	62	108	229	5660	26	47	55	116	177	409	5498	419	0.0600029	0.0150446	0.0449583	3.98834	0	0.12	TRUE	FALSE
PCBP2	RBFOX2	16.9111	29.4343	33.4245	73.8847	123.981	346.567	24785.4	26.7068	48.4724	56.64	117.521	181.893	417.355	22814	12	17.5	19	44	84	268	6724	26	47	55	114	173	377	5059	315	0.0599429	0.0201856	0.0397573	2.96959	0	1	TRUE	FALSE
HNRNPK	LARP4	21.4944	37.7589	42.3395	86.505	136.105	314.224	28356.2	26.8838	48.5585	56.1864	117.418	183.696	431.729	22638.4	19	30	34	67.5	101.5	224	5921	27	48	55	114	176	398	5370	180	0.0594256	0.0161219	0.0433037	3.68602	0	0.84	TRUE	FALSE
TAF15	CPSF6	10.3333	23.75	23.75	72.1818	89.5833	198.5	76392.9	28.7941	51.1667	61.5753	117.962	188.763	480.509	60141.7	7.5	11.5	11.5	30	47	64	26715	31	49.5	57	110	196	477	28759	6	0.0588235	0.00333333	0.0554902	17.6471	0	1	TRUE	FALSE
SRSF1	TAF15	15.2895	31.3846	34.037	74.8243	120.198	328.948	18646.2	27.1687	48.4532	55.8277	112.028	170.12	379.422	21427.4	9	19.5	21.5	51.5	72	265	6751	27	48	54	105	154	316	7598	38	0.0580153	0.020183	0.0378323	2.87447	0	0.36	TRUE	FALSE
PCBP1	RBFOX2	14.1863	24.1803	31.6343	81.14	151.63	432.675	10047.8	26.5888	48.1906	55.9809	114.509	176.524	389.446	7023.34	10.5	15.5	16.5	46	139.5	392	2101	26	47	55	109	165	337	1740	102	0.0579216	0.0408702	0.0170515	1.41721	0	1	TRUE	FALSE
PPIL4	RBFOX2	12.7647	29.3913	32.4583	57.8	72.5	219.024	59801.6	26.0379	48.3457	55.1582	111.063	172.469	406.514	56973.8	10	14	14	34	37.5	84	20964	26	47	54	102	158	358	32871	17	0.0513595	0.0119641	0.0393954	4.2928	0	0.79	TRUE	FALSE
IGF2BP3	HNRNPK	20.8529	36.9697	42.8333	79.3517	135.774	301.909	19316.9	26.2384	48.0363	56.1224	112.856	177.069	416.684	11679.8	15	32	38	61	84	243	8206	25.5	47	55	107	164	374	4063	68	0.0507084	0.0215872	0.0291212	2.34901	0	1	TRUE	FALSE
HNRNPK	IGF2BP3	19.7375	38.4098	42.6692	90.0455	135.83	296.039	37897.9	26.5653	48.5224	56.5438	113.618	176.285	410.925	20552.3	17.5	32	34.5	71	103	210	10957	26	48	56	108	163	365.5	6145	80	0.0483384	0.0180319	0.0303065	2.68072	0	1	TRUE	FALSE
QKI	RBFOX2	15.6937	27.9466	32.8839	69.1885	101.364	235.123	48378.8	26.7772	48.971	56.848	118.328	185.31	444.318	48466.2	11	17	19	37.5	57	119	19933	27	48	56	114	179	417	17870	284	0.047699	0.00633411	0.0413649	7.5305	0	1	TRUE	FALSE
NKRF	STAU2	14.6182	32.25	37.8415	85.8655	146.327	321.988	17039	26.4268	47.8377	54.9827	113.204	176.39	414.271	18348.5	9	15.5	21.5	61	113	263.5	6346.5	26	46	53	107	165	373	6770	55	0.0454546	0.0183993	0.0270553	2.47045	0	0.44	TRUE	FALSE
PCBP2	QKI	14.7039	28.4783	31.8833	69.8633	117.752	292.035	24975	26.1016	47.5984	55.5269	118.106	187.013	449.062	20364.5	9	15	17	39.5	70	192	11508	25	47	54	115	181	425	8878	179	0.0395755	0.00965822	0.0299173	4.0976	0	1	TRUE	FALSE
QKI	YWHAG	7.63636	13.9167	13.9167	13.9167	13.9167	307.579	56967.7	25.6508	40.6059	44.2331	81.546	138.176	379.389	38376.3	5	5.5	5.5	5.5	5.5	18	18280.5	25	37	38	57	90	329	19638	11	0.037415	0.019874	0.0175409	1.88261	0.04	1	TRUE	FALSE
IGF2BP2	RBFOX2	14.6379	27.0556	34.3291	100.617	148.956	361.955	17375.6	26.6109	48.2484	56.5448	114.791	179.382	419.629	13007.8	9	14	15	98	147.5	294	6529	26	47	55	110	169	382	4677	58	0.0370134	0.0206039	0.0164094	1.79642	0	1	TRUE	FALSE
RBFOX2	IGF2BP2	12.9714	16.7467	21.2658	81.0714	150.174	381.893	25301.3	26.7003	48.1977	56.3692	115.529	181.137	427.52	19676.9	8.5	10	10	28.5	155	381	8087	26	47	55	111	172	394.5	6283	70	0.0365535	0.016731	0.0198225	2.18477	0	1	TRUE	FALSE
QKI	PTBP1	18.614	35.6938	40.9149	84.719	127.067	305.074	22688.8	27.4056	48.9704	57.1675	121.585	193.993	477.876	19997.8	15	26	29	70	95	191	10452	27	48	56	121	191	468	9057	342	0.0352105	0.00639572	0.0288148	5.50533	0	1	TRUE	FALSE
QKI	PCBP2	18.2322	33.3616	37.8273	72.1907	102.01	247.408	37883.7	26.3977	48.2952	56.0225	118.194	186.62	443.472	36305.2	14	25	27	49	65	119.5	19071	26	48	55	115	180	416	17106	267	0.034861	0.00624451	0.0286164	5.58265	0	1	TRUE	FALSE
QKI	HNRNPK	20.21	38.7886	44.3858	82.0286	118.932	260.454	41104	25.6708	45.8513	52.7836	104.543	160.743	395.682	39628.8	16.5	33	36.5	66	87	144	15902	25	44	50	94	140	342	15985	200	0.0333389	0.0125992	0.0207397	2.64612	0	0.95	TRUE	FALSE
PTBP1	QKI	18.4957	34.6527	39.6094	86.9064	135.896	326.508	24830.2	27.2582	49.2021	57.7206	123.205	195.73	481.6	25368.1	15	24.5	28	72	107	231	11109	27	48	57	123	194	473	10992	349	0.0312137	0.00522145	0.0259922	5.97797	0	0.25	TRUE	FALSE
HNRNPK	QKI	15.4153	32.4908	38.9663	80.7481	140.081	328.798	23348.2	22.711	42.115	49.5741	109.112	177.904	449.045	19319.2	12	19	23	66.5	111	265.5	10538	21	38	45	104	169	430	8188	118	0.0291718	0.0123208	0.0168511	2.3677	0	1	TRUE	FALSE
RBFOX2	FUBP3	21.2963	38.1375	38.963	58.4845	101.733	239.808	72488.5	25.8483	46.7315	53.7555	105.178	159.811	390.068	43752.8	18	33.5	34	47	60.5	84	35147	25	45	52	95	139	326	16721	54	0.0281397	0.0126711	0.0154685	2.22077	0	1	TRUE	FALSE
QKI	NIP7	5.8	14.6667	14.6667	82.8889	145.167	260.333	47332.3	26.1344	49.6283	58.3609	117.157	178.786	400.138	34839.7	5	6.5	6.5	11	123	222	23700.5	25.5	49	59	110	167	338	17125.5	5	0.0268817	0.00994652	0.0169352	2.70262	0.03	1	TRUE	FALSE
QKI	PCBP1	21.7949	38.2593	47.2419	90.7	126.861	308.329	73105.2	25.9336	45.652	51.9166	103.909	166.387	422.631	59000.6	20	31.5	37.5	77	101.5	201.5	31944	26	43	48	91	147	387	21633	39	0.0219224	0.00869492	0.0132275	2.52129	0	1	TRUE	FALSE
IGF2BP1	PTBP1	13.876	27.0724	36.3626	91.9963	144.028	357.149	24451.4	17.9501	36.4856	43.9743	104.505	172.815	440.055	14314.9	7	14	20	83	123	278	13254	12	29	36	98	166	418	6420	121	0.0205015	0.0167307	0.0037708	1.22538	0.02	1	TRUE	FALSE
U2AF2	FUBP3	19.6269	35.5521	40.699	86.0199	142.087	386.356	43279.5	25.794	46.1345	53.6835	105.25	159.625	392.18	32065.7	17	28.5	31	65	108.5	336.5	21941	25	44	51	96	138	331	12999.5	67	0.0185493	0.0132509	0.00529837	1.39985	0	1	TRUE	FALSE
YWHAG	QKI	3.33333	16	16	16	59.625	443.889	30377.8	19.8518	39.0997	47.0245	109.285	181.644	474.663	29543.9	3.5	4	4	4	4.5	432	13370	17	32	39.5	106	175	470	13553	6	0.0168067	0.00680729	0.00999942	2.46893	0.04	1	TRUE	FALSE
HNRNPK	U2AF2	19.9744	38.5739	46.1628	116.757	181.99	458.957	21989.8	26.9231	49.3228	57.5051	120.628	190.25	452.818	19178.8	15	33	42	126.5	176	444	6510	27	49	57	119	185	428	6409	78	0.0157671	0.0112201	0.00454707	1.40526	0	1	TRUE	FALSE
U2AF2	HNRNPK	19.5169	37.5682	44.8843	108.916	178.614	409.171	28750.2	26.9292	49.4231	57.6355	120.691	189.471	447.234	26295.6	15	29	40	113	169.5	375	12018	27	49	57	119	184	420	9880	89	0.0154433	0.00955612	0.00588723	1.61607	0	1	TRUE	FALSE
PTBP1	IGF2BP2	22.6177	46.9682	51.6912	103.54	183.215	419.491	58272.2	26.9633	50.0791	58.5372	121.56	190.34	446.245	38884.8	16.5	53	55	87	176.5	366	26249.5	27	50	58	118	186	419	14616	34	0.0102843	0.00724079	0.00304354	1.42033	0	1	TRUE	FALSE
HNRNPK	EWSR1	19.2358	39.8098	46.0559	110.045	187.111	371.748	17349.8	26.5619	48.4361	56.3373	114.952	175.961	385.209	9624.91	14.5	33	39	104	192	325	3305	26	47	55	110	164	331	1942	106	0.0372846	0.0392858	-0.00200128	0.949058	0.76	1	FALSE	FALSE
PCBP1	QKI	14.5769	24.7419	30.0606	69.5319	121.259	392.738	18484.2	27.3543	48.774	56.1966	115.471	181.279	422.089	12625	9.5	14	16	40	81.5	362	8748	28	48	55	111	171	383	4715	26	0.0301275	0.020569	0.00955847	1.4647	0.05	1	FALSE	FALSE
NIP7	CSTF2T	17.3333	17.3333	17.3333	90.2	133.667	357.111	9150.02	26.5028	47.9648	56.1231	110.577	165.968	364.028	8635.4	10	10	10	39	106	226	4102	26	47	55	105	147.5	291	3351	3	0.0272727	0.0327362	-0.00546347	0.833106	0.69	1	FALSE	FALSE
FUBP3	U2AF2	21.7692	35.9571	40	101.955	160.291	375.314	18116.3	25.8649	46.2273	53.4823	104.654	157.569	379.552	15807.9	17	30.5	35	91	137	328	7461	25	44	51	94	135	314	5738	52	0.026985	0.0253179	0.00166705	1.06584	0.35	1	FALSE	FALSE
FUBP3	RBFOX2	16.4194	31.8049	35.4884	83.1818	148.879	363.314	34594.2	26.423	48.2266	55.6459	111.407	168.728	371.959	20451.9	13	22	23	63.5	125	308	11559	26	47	55	103	153	308	7876	31	0.0266094	0.0223659	0.00424355	1.18973	0.21	1	FALSE	FALSE
NIP7	QKI	5.25	35.2857	43.875	92.7273	116	257.438	9172.72	26.487	50.8959	59.9539	123.743	192.285	444.959	12961.2	4.5	11	35	67	83.5	145.5	4618	26	50	61	119.5	186	407	4769	4	0.0264901	0.012784	0.0137061	2.07213	0.19	1	FALSE	FALSE
PTBP1	IGF2BP1	17.3472	36.2087	45.7203	93.2467	128.349	267.157	63023.3	18.6064	33.3623	39.1465	88.4725	146.795	387.694	39295.9	9	30.5	37	89	115	163.5	30149	14	24	28	68	121	340	12100	144	0.0214158	0.022574	-0.00115822	0.948692	0.67	1	FALSE	FALSE
APOBEC3C	HNRNPK	15.5714	44.9167	56.9333	116.125	169.07	378.397	28658.4	27.3358	48.1059	56.616	119.257	185.24	428.783	18831.2	15	32.5	67	119.5	146	296.5	4358	27	47	54	116	180	388	3071.5	7	0.0207101	0.0237884	-0.00307833	0.870595	0.59	1	FALSE	FALSE
TARDBP	PTBP1	6.90625	16.8545	20.0175	85.2615	134.181	394.482	21426	14.5609	29.8031	36.2911	92.4059	159.742	428.416	17342.4	3	4	4	60	133	345	11150	8	15	20	77	147	407	7891	96	0.0190665	0.0183866	0.00067998	1.03698	0.32	1	FALSE	FALSE
IGF2BP2	PTBP1	19.5161	47.6774	52.2537	111.525	163.66	421.645	18604.4	26.9029	49.8676	58.2054	120.874	189.643	449.065	11117.7	14	56	60	94	156	369.5	8849	26	50	58	117	184	425	4965	31	0.0168753	0.0130661	0.00380928	1.29154	0.14	1	FALSE	FALSE
CPSF6	NONO	19	33.8333	51.875	103.357	145.889	397.357	31505	25.6412	46.7674	54.2086	110.46	168.113	373.04	13457.6	22.5	27.5	44.5	106	139.5	245	20391	25	44	51	102	154	307	3117.5	4	0.0166667	0.0382083	-0.0215417	0.436205	0.99	1	FALSE	FALSE
PTBP1	TARDBP	12.5071	29.4762	37.9575	90.6657	134.046	368.826	31928.6	16.8337	27.5871	32.137	75.6879	134.266	391.301	31099	5.5	16	21	91.5	119	328	14407	12	17	19	42	93	352	13999	140	0.016629	0.0184108	-0.00178176	0.903222	0.9	0.98	FALSE	FALSE
RBM15	EWSR1	16.3947	36.1429	46.9849	117.993	197.077	443.162	22919	27.083	49.0007	56.8978	115.928	179.036	399.883	10581.8	12.5	21.5	31.5	121.5	192	427	6198.5	27	48	56	111	168	349	2686	38	0.0159664	0.0305764	-0.01461	0.522181	1	1	FALSE	FALSE
EWSR1	HNRNPK	19.8762	39.481	45.8965	119.723	191.088	447.282	14733.4	26.864	49.3842	57.7218	120.962	190.275	449.739	9620.35	15	33	39.5	129.5	193	414	5170	27	49	57	119	185	426	3464	105	0.0149637	0.0166155	-0.0016518	0.900587	0.89	1	FALSE	FALSE
SRSF9	TAF15	2.33333	45.2857	53.625	75.3636	176.667	452.7	24770.3	27.4167	47.3767	55.6589	122.196	185.698	471.524	34216.6	3	67	68	87	125.5	490.5	8573.5	29	46	53.5	119	185	465	13943.5	3	0.0138889	0.00611111	0.00777778	2.27273	0.13	0.06	FALSE	FALSE
PUM2	RBFOX2	16.8333	48.3714	57.3659	117.133	147.416	391.391	34840.2	26.8405	48.5419	56.9183	119.388	187.3	440.805	20475.5	18.5	51	64	109	143	274	12343	27	48	56	117	181	412	7908	18	0.0112853	0.0123827	-0.00109741	0.911375	0.76	1	FALSE	FALSE
CPSF6	SFPQ	16	16	16	78	78	475.5	39430.3	28.4388	52.0815	59.6557	119.121	189.547	428.601	24866.8	16	16	16	78	78	499.5	27255.5	31	49	57.5	118	176	397	12006.5	1	0.00943396	0.00924528	0.000188679	1.02041	0.7	1	FALSE	FALSE
PCBP1	FUBP3	38.3333	59.5	71.25	135.056	203.621	461.493	36214.8	25.8527	48.0891	55.6341	113.184	174.463	408.525	21336.3	50	55.5	72	135	208	459	7959	25	46	55	108	160.5	362	7406	3	0.00917431	0.0176451	-0.00847079	0.519935	0.98	1	FALSE	FALSE
TAF15	SF3B4	17.5556	35	44.8667	134.378	193.396	495.688	42707.2	26.7691	49.5525	57.1774	119.259	184.008	416.17	21378.7	9	20	47	164	200	498	6447.5	27	49	57	115	178	376	4054	9	0.009	0.0220508	-0.0130507	0.408149	1	1	FALSE	FALSE
HNRNPK	APOBEC3C	15.6667	49.0833	60.7333	128.684	178.827	388.116	15201.6	27.7634	48.708	57.1998	122.657	194.759	472.276	10894.5	19	46.5	67	132	157.5	305.5	6246	27	48	55	120	195	456	4406	6	0.00826446	0.0114524	-0.00318796	0.721635	0.84	1	FALSE	FALSE
SF3B4	TAF15	27.0667	37.1667	48.2857	124.156	182.016	471.278	26410.4	26.571	48.1831	55.5852	115.575	177.308	423.372	21360.5	18	45	47	135	186	488	10899.5	26	47.5	54	111	168	383	9166	15	0.00797024	0.0113434	-0.00337316	0.702633	0.94	1	FALSE	FALSE
SRSF7	HNRNPK	17.5	27.4	50.7143	132.429	217.12	611.656	11957.2	27.2614	50.2574	58.48	120.318	188.584	435.342	9938.82	13	16	39	146.5	228	696	3809	27	50	59	117	182	403.5	3635	4	0.00756144	0.0181555	-0.010594	0.416483	0.99	1	FALSE	FALSE
RBFOX2	PUM2	19.0454	41.9714	51.9024	113.5	158.978	394.259	47548.7	27.0288	49.2005	57.8532	122.882	195.546	473.531	24811	20	28	51	103.5	155	346.5	15779.5	27	49	57	122	194	462	9500.5	22	0.0074124	0.00676833	0.000644073	1.09516	0.38	1	FALSE	FALSE
HNRNPU	HNRNPK	24	45	45	100.778	214.474	517.265	14383.4	26.3541	49.301	57.5533	123.836	192.3	457.977	15453.6	24	43	43	80	263	497	6300	27	48	58	124	190	437	5105	3	0.00733496	0.0125675	-0.00523258	0.583643	0.89	1	FALSE	FALSE
EWSR1	RBM15	15.9459	38.4912	48.8209	108.605	187.838	486.362	24429	27.1428	49.6922	57.8612	119.807	188.317	443.214	11241.9	11	22	34	103	188	498	14157	27	49	57	116	182	413	4709	37	0.00715114	0.0142543	-0.00710314	0.501684	1	1	FALSE	FALSE
CPSF6	ILF3	8.5	35	35	61	150	472.8	24092.8	27.4533	49.6436	58.2857	126.636	205.962	481.805	19570.1	8.5	10	10	49	113.5	520	13524	27.5	49	57	128.5	215	467.5	9068	2	0.00706714	0.00530054	0.0017666	1.33329	0.5	1	FALSE	FALSE
PUM2	QKI	15.0714	31	50.6	107.341	190.375	453.462	31196.8	27.4004	49.8929	58.0369	121.876	195.365	480.754	17806.4	10.5	18	36	115	195.5	400	19911	27	50	57	120	192	474	9091	14	0.00562701	0.00593257	-0.000305561	0.948494	0.55	1	FALSE	FALSE
FUBP3	PCBP1	38.3333	65.2857	83.0833	142.067	219.593	442.384	39701.4	26.2864	49.9439	57.5855	119.765	187.665	447.101	25202.3	50	57	99	139.5	234	411.5	4675	25	50	58	118	181	418	7399	3	0.00561798	0.0115782	-0.00596026	0.485219	0.97	1	FALSE	FALSE
SFPQ	CPSF6	16	16	16	16	16	437.5	65957.1	28.567	51.9226	59.3558	120.026	191.528	450.478	56226.1	16	16	16	16	16	437.5	38310.5	31	49	57	120	185	424	22702	1	0.00531915	0.00516012	0.000159026	1.03082	0.54	1	FALSE	FALSE
QKI	PUM2	16.75	36.5172	47.5882	106.474	178.458	414.766	64866.3	27.3383	49.9601	58.0993	122.202	196.567	484.958	37826.7	14.5	28	34	96	175	393	39311	27	50	57	121	193	481	17346	20	0.00463499	0.00340047	0.00123452	1.36304	0.06	1	FALSE	FALSE
ILF3	CPSF6	8.5	35	35	61	169.571	372.214	65294.9	27.4172	49.4928	58.13	127.249	206.522	486.453	59001.7	8.5	10	10	49	139	404.5	29139	27	49	57	129	216	473	29147	2	0.00282486	0.00212082	0.000704043	1.33197	0.32	1	FALSE	FALSE
NONO	CPSF6	13.5	30.1667	49.125	120.947	178.333	482.881	47313.5	26.1119	48.669	56.7354	121.104	190.367	451.738	49647.6	14	22.5	42	133	173	548	24575.5	25	47	56	119	188	428	18422	4	0.00268456	0.00647847	-0.0037939	0.414383	1	1	FALSE	FALSE
CSTF2T	NIP7	3	3	3	134	188.25	533	23102.6	27.4227	49.6991	59.6623	123.534	196.662	469.054	16358.9	3	3	3	173	199.5	501	8571	27	49	59	122	194	452.5	6280.5	1	0.0026455	0.0102439	-0.00759845	0.25825	0.96	1	FALSE	FALSE
HNRNPK	HNRNPU	24	36.25	36.25	94.8333	261.381	557.391	44795.8	26.4269	49.7323	58.128	125.487	198.181	484.784	47107.8	24	33.5	33.5	58	295	589	16665	27	48	58	126	199	476	18626.5	3	0.00224383	0.00388965	-0.00164583	0.576871	0.95	0.86	FALSE	FALSE
HNRNPK	SRSF7	10.5	51	80.2	148.046	233.69	571.661	36904	27.46	50.7572	59.0094	123.688	196.903	473.685	33096.9	10.5	67	95	154.5	236.5	584	13199	28	51	60	123	195	462	11078	2	0.00126984	0.00624363	-0.00497379	0.203382	1	1	FALSE	FALSE
TAF15	HNRNPK	39	39	39	162.4	279.7	565.545	22143.7	26.7143	49.7071	58.0965	121.847	192.845	464.697	19335.6	39	39	39	162	295	491	8314	27	49	57	120	188	446	6285	1	0.0010977	0.0103738	-0.00927609	0.105814	1	1	FALSE	FALSE
HNRNPK	TAF15	39	39	39	170.5	268.526	592.029	39918.9	26.6968	49.6983	58.3368	122.269	194.625	476.605	39371.7	39	39	39	186.5	281	612	13624	27	49	58	121	190	467	14973	1	0.000511509	0.00485467	-0.00434316	0.105364	1	0.99	FALSE	FALSE
FKBP4	FUBP3	NaN	NaN	NaN	NaN	NaN	496	55541.5	26.9127	49.8426	58.5797	126.343	199.565	488.609	28650.5	NA	NA	NA	NA	NA	496	28883	26	52	59	126.5	202	484	11607	0	0	0.00560025	-0.00560025	0	1	1	FALSE	FALSE
FUBP3	FKBP4	NaN	NaN	NaN	NaN	NaN	496	91114.7	26.976	48.9207	57.483	125.82	194.351	467.517	33184.5	NA	NA	NA	NA	NA	496	28438	26	51	58	128	193	446.5	12251.5	0	0	0.0065445	-0.0065445	0	1	1	FALSE	FALSE
HNRNPA1	SRSF9	NaN	NaN	NaN	NaN	NaN	678	28595.1	30.1716	49.7336	57.6742	118.263	181.146	390.987	31519.1	NA	NA	NA	NA	NA	678	19569	32	46	54	116	175.5	328	10276.5	0	0	0.016962	-0.016962	0	1	1	FALSE	FALSE
SF3B4	SFPQ	NaN	NaN	111	174	220.583	614.585	39839.4	26.6488	49.5842	58.2762	121.643	192.688	458.156	19879.9	NA	NA	111	188	208.5	652	24387	26	50	59	120	189	435	8806	0	0	0.00844277	-0.00844277	0	1	1	FALSE	FALSE
SFPQ	SF3B4	NaN	NaN	111	174.5	254.727	620.911	79817.9	26.6747	49.5381	58.3538	122.394	193.321	457.247	34528.2	NA	NA	111	188.5	226	600	35899.5	26	50	59	121	191	433	8277	0	0	0.00950792	-0.00950792	0	1	1	FALSE	FALSE
SRSF9	HNRNPA1	NaN	NaN	NaN	NaN	NaN	678	23413.5	29.8092	49.8899	56.8716	116.744	183.819	404.112	25535.1	NA	NA	NA	NA	NA	678	12836	32	47	54	115	177	355	9638	0	0	0.0157831	-0.0157831	0	1	1	FALSE	FALSE
